# The eumetazoan origin of PRDM9 function revealed by cnidarian genome analysis

**DOI:** 10.64898/2026.09.07.749791

**Authors:** Amélie Rudler, Laurent Duret, Christoph Grunau, Eve Toulza, Julie A.J. Clément

## Abstract

Where recombination takes place is crucial as it determines the position of genetic reshuffling, which facilitates species evolution and adaptation. In many vertebrates, PRDM9 determines the location of double-strand breaks that initiates meiotic recombination. However, this only applies for *Prdm9* orthologs that possess certain molecular features, such as the presence of the four functional domains (KRAB, SSXRD, PR/SET and ZnF), the conservation of catalytic tyrosines and a fast-evolving zinc finger array. Although the evolutionary origin of PRDM9 has been inferred to the last common ancestor of metazoans, it has been poorly explored outside vertebrates. Here, we explored the genomes of 28 cnidarian species and identified, for all of them, at least one full-length ortholog that appeared to be functional. Striklingly, ten out of the 28 species carried several full-length paralogs with the same molecular markers of functionality. This pattern has never been observed in any other explored taxa. We also identified many truncated paralogs that arose at different times, thereby revealing an important birth-and-death dynamics of *Prdm9* in cnidarians. Phylogenetic analysis revealed that the multiple full-length paralogs are all the result of recent duplication events, occuring mainly after speciation, although truncated paralogs arose all along cnidarian evolution. One of the oldest truncated paralogs appeared before the divergence between Actinaria and Scleractinia. This indicates the probable acquisition of a new function that has been conserved for at least 540 million years and whose nature is still unknown. In addition to providing insights into the ancient origins of PRDM9’s function, our work now raises new questions about the functional redundancy of these multiple full-length paralogs, as well as their evolutionary significance for cnidarian genomes.
