## Supplementary material for "The eumetazoan origin of PRDM9 function revealed by cnidarian genome analysis": TableS1

### Sheet: TABLE_S1_Genome_ID
Species	Order	genome ID or publication reference	Database	Method used	Domains of the protein of the species used as a reference domain for TblastN search	Sequencing technology	Genome coverage	N50 (scaffold)	L50 (sacffold)	Genome size	Scaffold number	Contig number
Actinia tenebrosa	Actinaria	GCF_009602425.1	NCBI	HMM		Illumina Hiseq	163X	188.8 kb	380	238.2 Mb	4002	30163
				TblastN	Porites lobata CAH3119258.2
Exaiptasia diaphana	Actinaria	GCA_056151815.1	NCBI	HMM		Nanopora MinION	34X	78.1 kb	731	237.3 Mb	12422	12479
				TblastN	Actinia tenebrosa NW_022261306.1
		GCF_001417965.1	NCBI	HMM		Illumina Hiseq/Miseq	60X	442.1 kb	171	256.1 Mb	4312	29750
				TblastN	Porites lobata CAH3119258.4
Nematostella vectensis	Actinaria	GCF_932526225.1	NCBI	HMM		PacBio	53X	17.9 Mb	7	269.4 Mb	47	223
				TblastN	Porites lobata CAH3119258.6
Paramuricea clavata	Alcyonacea	GCA_902702795.2	NCBI	HMM		Illumina, ONT	244X	23.9 kb	6967	607 Mb	64145	79709
				TblastN	Dendronephthya gigantea XP_028394808.1
Xenia sp.	Alcyonacea	GCF_021976095.1	NCBI	HMM		Illumina ; Nanopore ; Hi-C	110X	14.8 Mb	57	222.7 Mb	168	556
				TblastN	Dendronephthya gigantea XP_028394808.1
Hydra vulgaris	Anthoathecatae	GCF_038396675.1	NCBI	HMM		PacBio Sequel II et Oxford Nanopore PromethION	21X	61.1 Mb	7	911.7 Mb	15	15
				TblastN	Hydra vulgaris XP_065659935.1
Hydractinia symbiolongicarpus	Anthoathecatae	GCF_029227915.1	NCBI	HMM		PacBio	66X	33.3 Mb	7	480.9 Mb	78	368
				TblastN	Hydra vulgaris XP_065659935.1
Clytia hemisphaerica	Leptothecata	Ramon-Mateu et al. 2025	Ramon-Mateu et al. 2025	HMM
				TblastN	Clytia hemisphaerica MSTRG.18980
Dendronephthya gigantea	Malacalcyonacea	GCF_004324835.1	NCBI	HMM		PacBio	108X	1.4 Mb	56	286.1 Mb	1320	1320
				TblastN	Dendronephthya gigantea XP_028394808.1
Rhopilema esculentum	Rhizostomeae	GCF_013076305.1	NCBI	HMM		Illumina; HiC; Chicago	17177.2x	12.9 Mb	9	256.7 Mb	1681	4509
				TblastN	Hydra vulgaris XP_065659935.1
Acropora cervicornis	Scleractinia	GCA_032359415.1	NCBI	HMM		Oxford Nanopore MinION ; Illumina HiSeq	230x	2.8 Mb	35	307.4 Mb	398	415
				TblastN	Porites lobataCAH3119258.1
Acropora digitifera	Scleractinia	GCF_000222465.1	NCBI	HMM		454 GS FLX ; analyseur de génome Illumina	150X	483.6 Kb	272	447.5 Mb	2420	54400
				TblastN	Porites lobataCAH3119258.1
Acropora hyacinthus	Scleractinia	GCA_964291705.1	NCBI	TblastN	Porites lobataCAH3119258.1	PacBio,Arima2	174x	35.2 Mb	7	495.2 Mb	153	307
Acropora millepora	Scleractinia	GCF_013753865.1	NCBI	HMM		PacBio	85x	19.8 Mb	9	475.4 Mb	854	1251
				TblastN	Porites lobataCAH3119258.1
Acropora muricata	Scleractinia	GCF_036669905.1	NCBI	HMM		PacBio Sequel II	861x	30.8 Mb	8	487.3 Mb	481	2181
				TblastN	Porites lobataCAH3119258.1
Desmophyllum pertusum	Scleractinia	Unpublished	NA	HMM
				TblastN	Porites lobataCAH3119258.1
Madrepora oculata	Scleractinia	Unpublished	NA	HMM
				TblastN	Porites lobataCAH3119258.1
Montipora capricornis	Scleractinia	GCF_036669925.1	NCBI	HMM		PacBio Sequel II	520.5x	54.1 Mb	7	809.3 Mb	442	2036
				TblastN	Porites lobataCAH3119258.1
Montipora foliosa	Scleractinia	GCF_036669935.1	NCBI	HMM		PacBio Sequel II	424.58x	50.2 Mb	7	789.3 Mb	466	1625
				TblastN	Porites lobataCAH3119258.1
Orbicella faveolata	Scleractinia	GCF_002042975.1	NCBI	HMM		Illumina HiSeq; Illumina MiSeq	251x	1.2 Mb	124	485.5 Mb	1932	55728
				TblastN	Porites lobataCAH3119258.1
Pocillopora acuta	Scleractinia	Stephens et al. 2022	Stephens et al. 2022	Tblastn	Porites lobataCAH3119258.1	PacBio; Illumina		5.1 Mb		408 MB	474	474
Pocillopora damicornis	Scleractinia	GCF_003704095.1	NCBI	HMM		Illumina	45.4x	25.9 kb	2282	234.3 Mb	4392	53033
				TblastN	Porites lobataCAH3119258.1
Pocillopora meandrina	Scleractinia	GCA_942486045.1	NCBI	HMM		ONT,Illumina	156x	4.8 Mb	23	347.2 Mb	252	252
				TblastN	Porites lobataCAH3119258.1
Pocillopora verrucosa	Scleractinia	GCF_036669915.1	NCBI	HMM		PacBio Sequel II	405x	2.2 Mb	47	353.4 Mb	52	532
				TblastN	Porites lobataCAH3119258.1
Porites evermanni	Scleractinia	GCA_942486025.1	NCBI	HMM		Illumina	192x	171.4 kb	935	603.8 Mb	8186	32888
				TblastN	Porites lobataCAH3119258.1
Porites lobata	Scleractinia	GCA_942486035.1	NCBI	HMM		ONT,Illumina	223x	2.2 Mb	84	646.2 Mb	1098	1098
				TblastN	Porites lobataCAH3119258.1
Stylophora pistillata	Scleractinia	GCF_002571385.2	NCBI	HMM		Illumina HiSeq	476x	460.2 kb	243	397.6 Mb	5512	37261
				TblastN	Porites lobataCAH3119258.1
Corallium rubrum	Scleralcyonacea	GWHESWX00000000.1	Genome Warehouse	Tblastn	Dendronephthya gigantea XP_028394808.1	Illumina; PacBio		421.5 Kb		655 Mb	2910

### Sheet: Legend
TABLE S1: Species, genomic resources, and methods used to identify PRDM9 homologs in cnidarians. For each species, the order, genome ID or publication reference, and the method used (HMM or TblastN) are indicated. The “Domains of the protein” column lists the reference protein used to define domains for the TblastN search.
