## Supplementary material for "The eumetazoan origin of PRDM9 function revealed by cnidarian genome analysis": TableS2

### Sheet: Species_Hmm_profil_PRDM9
Species	Taxa	sequence ID	KRAB	SSXRD	SET	ZNF
Amphimedon queenslandica	PORIFERA	XP_019853365.1	x	x	x	x
Oopsacas minuta	PORIFERA	KAI6661891.1	x	x	x	x
Desmophyllum pertusum	CNIDARIA	KAJ7369806.1	x	x	x	x
Orbicella faveolata	CNIDARIA	XP_020615740.1	x	x	x	x
Porites evermanni	CNIDARIA	CAH3155689.1	x	x	x	x
Acropora digitifera	CNIDARIA	XP_015772146.1	x	x	x	x
Pocillopora meandrina	CNIDARIA	CAH3133825.1	x	x	x	x
Stylophora pistillata	CNIDARIA	XP_022785311.1	x	x	x	x
Nematostella vectensis	CNIDARIA	XP_032234935.2	x	x	x	x
Paramuricea clavata	CNIDARIA	CAB4028688.1	x	x	x	x
Dendronephthya gigantea	CNIDARIA	XP_028394808.1	x	x	x	x
Hydractinia symbiolongicarpus	CNIDARIA	XP_057300026.1	x	x	x	x
Hydra vulgaris	CNIDARIA	XP_047143556.1	x	x	x	x
Magallana gigas	BIVALVIA	XP_034333813.1	x	x	x	x
Crassostrea virginica	BIVALVIA	XP_022303385.1	x	x	x	x
Saccostrea echinata	BIVALVIA	XP_061170491.1	x	x	x	x
Ostrea edulis	BIVALVIA	XP_048750803.2	x	x	x	x
Ruditapes philippinarum	BIVALVIA	XP_060558031.1	x	x	x	x
Mercenaria mercenaria	BIVALVIA	XP_053387483.1	x	x	x	x
Dreissena polymorpha	BIVALVIA	XP_052213848.1	x	x	x	x
Potamilus streckersoni	BIVALVIA	KAK3580334.1	x	x	x	x
Mytilus californianus	BIVALVIA	XP_052080008.1	x	x	x	x
Mizuhopecten yessoensis	BIVALVIA	XP_021377301.1	x	x	x	x
Pecten maximus	BIVALVIA	XP_033725916.1	x	x	x	x
Ylistrum balloti	BIVALVIA	XP_060080568.1	x	x	x	x
Biomphalaria glabrata	GASTROPODA	XP_013085935.2	x	x	x	x
Bulinus truncatus	GASTROPODA	KAH9500327.1	x	x	x	x
Elysia chlorotica	GASTROPODA	RUS68832.1	x	x	x	x
Physella acuta	GASTROPODA	XP_059143957.1	x	x	x	x
Aplysia californica	GASTROPODA	XP_035827333.1	x	x	x	x
Candidula unifasciata	GASTROPODA	CAG5119181.1	x	x	x	x
Haliotis rufescens	GASTROPODA	XP_046375300.2	x	x	x	x
Gigantopelta aegis	GASTROPODA	XP_041356286.1	x	x	x	x
Lottia gigantea	GASTROPODA	XP_009045324.1	x	x	x	x
Octopus sinensis	CEPHALOPODA	XP_029652860.1	x	x	x	x
Lingula anatina	Other SPIRALIA	XP_013396565.1	x	x	x	x
Owenia fusiformis	Other SPIRALIA	CAH1776611.1	x	x	x	x
Ridgeia piscesae	Other SPIRALIA	KAK2174698.1	x	x	x	x
Limulus polyphemus	Other CHELICERATA	XP_013791986.1	x	x	x	x
Dermacentor andersoni	ARACHNIDA acari	XP_050048434.1	x	x	x	x
Rhipicephalus microplus	ARACHNIDA acari	XP_037273253.1	x	x	x	x
Parasteatoda tepidariorum	ARACHNIDA	XP_042898984.1	x	x	x	x
Stegodyphus dumicola	ARACHNIDA	XP_035208194.1	x	x	x	x
Caerostris darwini	ARACHNIDA	GIX88188.1	x	x	x	x
Araneus ventricosus	ARACHNIDA	GBN13368.1	x	x	x	x
Nephila pilipes	ARACHNIDA	GFS79972.1	x	x	x	x
Penaeus chinensis	CRUSTACEA	XP_047492491.1	x	x	x	x
Frankliniella fusca	THYSANOPTERA	KAK3908607.1	x	x	x	x
Frankliniella occidentalis	THYSANOPTERA	XP_026278869.2	x	x	x	x
Thrips palmi	THYSANOPTERA	XP_034237838.1	x	x	x	x
Coptotermes formosanus	POLYNEOPTERA	GFG28833.1	x	x	x	x
Cryptotermes secundus	POLYNEOPTERA	XP_023708049.2	x	x	x	x
Zootermopsis nevadensis	POLYNEOPTERA	XP_021927980.1	x	x	x	x
Diploptera punctata	POLYNEOPTERA	KAJ9577987.1	x	x	x	x
Macrosteles quadrilineatus	HEMIPTERA	XP_054282047.1	x	x	x	x
Nilaparvata lugens	HEMIPTERA	XP_039298170.1	x	x	x	x
Gonioctena quinquepunctata	COLEOPTERA	KAG5867302.1	x	x	x	x
Anoplophora glabripennis	COLEOPTERA	XP_018570320.1	x	x	x	x
Callosobruchus analis	COLEOPTERA	CAI5839466.1	x	x	x	x
Patiria miniata	ECHINODERMATA	XP_038055654.1	x	x	x	x
Acanthaster planci	ECHINODERMATA	XP_022086382.1	x	x	x	x
Asterias rubens	ECHINODERMATA	XP_033631837.1	x	x	x	x
Lytechinus variegatus	ECHINODERMATA	XP_041467334.1	x	x	x	x
Strongylocentrotus purpuratus	ECHINODERMATA	XP_030849723.1	x	x	x	x
Anneissia japonica	ECHINODERMATA	XP_033096562.1	x	x	x	x
Branchiostoma floridae	CEPHALOCHORDATA	XP_035671859.1	x	x	x	x
Branchiostoma belcheri	CEPHALOCHORDATA	XP_019646360.1	x	x	x	x
Styela clava	TUNICATA	XP_039264285.1	x	x	x	x
Ciona intestinalis	TUNICATA	XP_002130308.1	x	x	x	x
Petromyzon marinus	Other VERTEBRATA	XP_032800804.1	x	x	x	x
Rhincodon typus	CHONDRICHTHYES	XP_048476546.1	x	x	x	x
Chiloscyllium plagiosum	CHONDRICHTHYES	XP_043539261.1	x	x	x	x
Carcharodon carcharias	CHONDRICHTHYES	XP_041032610.1	x	x	x	x
Amblyraja radiata	CHONDRICHTHYES	XP_032891443.1	x	x	x	x
Polyodon spathula	CHONDROSTEI	XP_041102665.1	x	x	x	x
Clupea harengus	CLUPEIDAE	XP_042566439.1	x	x	x	x
Oncorhynchus mykiss	SALMONIDAE	XP_036826454.1	x	x	x	x
Salmo trutta	SALMONIDAE	XP_029578426.1	x	x	x	x
Brienomyrus brachyistius	OSTEOGLOSSOCEPHALA	XP_048876133.1	x	x	x	x
Gymnothorax javanicus	Other TELEOSTEI	KAJ8281444.1	x	x	x	x
Megalops cyprinoides	Other TELEOSTEI	XP_036372284.1	x	x	x	x
Osmerus eperlanus	Other TELEOSTEI	XP_062316828.1	x	x	x	x
Latimeria chalumnae	Other EUTELEOSTOMI	XP_005998057.1	x	x	x	x
Geotrypetes seraphini	AMPHIBIA	XP_033770316.1	x	x	x	x
Microcaecilia unicolor	AMPHIBIA	XP_030069220.1	x	x	x	x
Chelonia mydas	TESTUDINES	XP_007053470.4	x	x	x	x
Python bivittatus	SQUAMATA	XP_025023857.1	x	x	x	x
Tachyglossus aculeatus	MONOTREMATA	XP_038598109.1	x	x	x	x
Antechinus flavipes	METATHERIA	XP_051846826.1	x	x	x	x
Vombatus ursinus	METATHERIA	XP_027711105.1	x	x	x	x
Loxodonta africana	AFROTHERIA	XP_023397543.1	x	x	x	x
Mirounga leonina	Other CANIFORMIA	XP_034880387.1	x	x	x	x
Lynx pardinus	Other CARNIVORA	VFV36104.1	x	x	x	x
Bos taurus	RUMINANTIA	NP_001306826.2	x	x	x	x
Erinaceus europaeus	EULIPOTYPHLA	XP_060040953.1	x	x	x	x
Rattus norvegicus	GLIRES	NP_001102373.2	x	x	x	x
Homo sapiens	PRIMATES	NP_001363829.1	x	x	x	x

### Sheet: Species_Hmm_profil_PWWP_ZfCW
Species	Taxa	Protein ID used for PWWP and ZF-CW	Protein used for ZCWPW1 or ZCWPW2
Oscarella lobularis	PORIFERA	XP_065842493.1	ZCWPW1
Corticium candelabrum	PORIFERA	XP_062505536.1	ZCWPW1
Amphimedon queenslandica	PORIFERA	XP_019855877.1	ZCWPW1
Dysidea avara	PORIFERA	XP_065890038.1	ZCWPW1
Halichondria panicea	PORIFERA	XP_064385346.1	ZCWPW1
Sycon ciliatum	PORIFERA	XP_065194690.1	ZCWPW1
Xenia sp.Carnegie-2017	CNIDARIA	XP_046839942.1	ZCWPW1
Hydractinia symbiolongicarpus	CNIDARIA	XP_057304281.1	ZCWPW1
Desmophyllum pertusum	CNIDARIA	KAJ7379581.1	ZCWPW1
Acropora cervicornis	CNIDARIA	KAK2557425.1	ZCWPW1
Nematostella vectensis	CNIDARIA	XP_032238026.2	ZCWPW1
Acanthaster planci	ECHINODERMS	XP_022100664.1	ZCWPW1
Asterias rubens	ECHINODERMS	XP_033641921.1	ZCWPW1
Holothuria leucospilota	ECHINODERMS	KAJ8021399.1	ZCWPW1
Dermacentor andersoni	ARACHNIDS	XP_054919538.1	ZCWPW1
Rhipicephalus microplus	ARACHNIDS	XP_037270193.1	ZCWPW1
Ixodes scapularis	ARACHNIDS	XP_040355476.2	ZCWPW1
Fasciola hepatica	PLATYHELMINTHES	THD25807.1	ZCWPW1
Mytilus edulis	MOLLUSCA	XP_071145929.1	ZCWPW1
Saccostrea cuccullata	MOLLUSCA	XP_062610548.1	ZCWPW1
Mactra antiquata	MOLLUSCA	KAL4221733.1	ZCWPW1
Biomphalaria glabrata	MOLLUSCA	KAK6965190.1	ZCWPW1
Frankliniella occidentalis	INSECTA	XP_026271729.1	ZCWPW1
Thrips palmi	INSECTA	XP_034248509.1	ZCWPW1
Zootermopsis nevadensis	INSECTA	XP_021916962.1	ZCWPW1
Cryptotermes secundus	INSECTA	XP_023724111.1	ZCWPW1
Timema cristinae	INSECTA	CAD7406271.1	ZCWPW1
Leptopilina heterotoma	INSECTA	XP_043468467.1	ZCWPW1
Leptopilina heterotoma	INSECTA	XP_043468830.1	ZCWPW1
Macrostomum lignano	PLATYHELMINTHES	PAA66223.1	ZCWPW1
Gadus macrocephalus	TELEOSTEI	XP_059933153.1	ZCWPW1
Oncorhynchus mykiss	TELEOSTEI	XP_036814305.1	ZCWPW1
Clarias gariepinus	TELEOSTEI	XP_053339187.1	ZCWPW1
Xenopus tropicalis	AMPHIBIA	XP_031755491.1	ZCWPW1
Bombina bombina	AMPHIBIA	XP_053574353.1	ZCWPW1
Hypanus sabinus	CHONDRICHTHYES	XP_059831003.1	ZCWPW1
Pristis pectinata	CHONDRICHTHYES	XP_051900738.1	ZCWPW1
Rhinatrema bivittatum	AMPHIBIA	XP_029436419.1	ZCWPW1
Homo sapiens	HUMAN	NP_060454.3	ZCWPW1
Amphimedon queenslandica	PORIFERA	XP_019851023.1	ZCWPW2
Halichondria panicea	PORIFERA	XP_064402428.1	ZCWPW2
Oopsacas minuta	PORIFERA	KAI6660770.1	ZCWPW2
Biomphalaria glabrata	MOLLUSCA	XP_055887698.1	ZCWPW2
Saccostrea cuccullata	MOLLUSCA	XP_062609019.1	ZCWPW2
Mytilus edulis	MOLLUSCA	XP_071157531.1	ZCWPW2
Mactra antiquata	MOLLUSCA	KAL4222495.1	ZCWPW2
Acanthaster planci	ECHINODERMS	XP_022102336.1	ZCWPW2
Asterias rubens	ECHINODERMS	XP_033639945.1	ZCWPW2
Holothuria leucospilota	ECHINODERMS	KAJ8024818.1	ZCWPW2
Acropora cervicornis	CNIDARIA	KAK2564831.1	ZCWPW2
Hydractinia symbiolongicarpus	CNIDARIA	XP_057293092.1	ZCWPW2
Desmophyllum pertusum	CNIDARIA	KAJ7372168.1	ZCWPW2
Nematostella vectensis	CNIDARIA	XP_048580117.1	ZCWPW2
Xenia sp. Carnegie-2017	CNIDARIA	XP_046846964.1	ZCWPW2
Oncorhynchus mykiss	TELEOSTEI	XP_036790843.1	ZCWPW2
Gadus macrocephalus	TELEOSTEI	XP_059909844.1	ZCWPW2
Bombina bombina	AMPHIBIA	XP_053571718.1	ZCWPW2
Rhinatrema bivittatum	AMPHIBIA	XP_029442933.1	ZCWPW2
Hypanus sabinus	CHONDRICHTHYES	XP_059801004.1	ZCWPW2
Pristis pectinata	CHONDRICHTHYES	XP_051872937.1	ZCWPW2
Homo sapiens	HUMAN	NP_001035522.1	ZCWPW2

### Sheet: Species_Hmm_profil_FBXO47
Species	Taxa	Protein ID used for FBXO47
Dysidea Avara	PORIFERA	XP_065912608.1
Halichondria Panicea	PORIFERA	XP_064400088.1
Corticium Candelabrum	PORIFERA	XP_062506271.1
Orbicella Faveolata	CNIDARIA	XP_020625213.1
Montipora Capricornis	CNIDARIA	XP_068717004.1
Pocillopora Verrucosa	CNIDARIA	XP_066027542.1
Nematostella Vectensis	CNIDARIA	XP_001627407.2
Hydra Vulgaris	CNIDARIA	XP_012559645.1
Clytia Hemisphaerica	CNIDARIA	XP_066927195.1
Ornithodoros turicata	ACARI	XP_064455449.1
Dermacentor andersoni	ACARI	XP_050038861.1
Patiria Miniata	ECHINODERMATA	XP_038068040.1
Acanthaster Planci	ECHINODERMATA	XP_022106325.1
Lytechinus Pictus	ECHINODERMATA	XP_063960389.1
Lytechinus Variegatus	ECHINODERMATA	XP_041472625.1
Strongylocentrotus Purpuratus	ECHINODERMATA	XP_030844721.1
Anneissia Japonica	ECHINODERMATA	XP_033117478.1
Pomacea canaliculata	GASTROPODA	XP_025085039.1
Gigantopelta aegis	GASTROPODA	XP_041367596.1
Patella vulgata	GASTROPODA	XP_050409610.1
Octopus bimaculoides	CEPHALOPODA	XP_052825750.1
Octopus sinensis	CEPHALOPODA	XP_036360960.1
Saccostrea echinata	BIVALVIA	XP_061195187.1
Owenia fusiformis	ANNELIDA	CAH1785920.1
Ridgeia piscesae	ANNELIDA	KAK2184117.1
Lingula anatina	BRACHIOPODA	XP_013389795.1
Pollicipes pollicipes	CRUSTACEA	XP_037071411.1
Daphnia carinata	CRUSTACEA	XP_057366222.1
Blomia tropicalis	ACARI	KAI2802185.1
Toxocara canis	NEMATODA	KHN83050.1
Trichoplax sp.H2	PLACOZOA	RDD40808.1
Clarias Gariepinus	TELEOST_FISHES	XP_053352237.1
Osmerus Eperlanus	TELEOST_FISHES	XP_062311954.1
Megalops Cyprinoides	TELEOST_FISHES	XP_036396756.1
Anguilla Rostrata	TELEOST_FISHES	XP_064166649.1
Brienomyrus Brachyistius	TELEOST_FISHES	XP_048881856.1
Apteryx mantelli	BIRDS	XP_013812922.1
Caloenas nicobarica	BIRDS	XP_065506892.1
Microcaecilia Unicolor	AMPHIBIA	XP_030076984.1
Spea Bombifrons	AMPHIBIA	XP_053309892.1
Vulpes vulpes	MAMMALIA	XP_025852004.1

### Sheet: Species_Hmmprofil_DUF3715_TEX15
Species	Taxa	Protein ID used for DUF3715 TEX15
Huso huso	ACTINOPTERIGII	KAK6494696.1
Hyperolius riggenbachi	AMPHIBIA	XP_068089805.1
Rana temporaria	AMPHIBIA	XP_040199310.1
Hyla sarda	AMPHIBIA	XP_056425420.1
Xenopus laevis	AMPHIBIA	XP_018099064.1
Xenopus tropicalis	AMPHIBIA	KAE8631579.1
Branchiostoma floridae	CEPHALOCHORDATA	XP_035669297.1
Branchiostoma lanceolatum	CEPHALOCHORDATA	CAH1246592.1
Pristiophorus japonicus	CHONDRICHTHYES	XP_070728641.1
Mobula hypostoma	CHONDRICHTHYES	XP_062902865.1
Montipora capricornis	CNIDARIA	XP_068736887.1
Orbicella faveolata	CNIDARIA	XP_020625462.1
Nematostella vectensis	CNIDARIA	XP_048590005.1
Actinia tenebrosa	CNIDARIA	XP_031563218.1
Exaiptasia diaphana	CNIDARIA	XP_020912781.1
Acropora muricata	CNIDARIA	XP_067048320.1
Porites lobata	CNIDARIA	CAH3180877.1
Stylophora pistillata	CNIDARIA	XP_022806061.1
Pocillopora damicornis	CNIDARIA	XP_027035583.1
Priapulus caudatus	ECDYSOZOA_OTHER	XP_014663012.1
Acanthaster planci	ECHINODERMS	XP_022094781.1
Asterias rubens	ECHINODERMS	XP_033644076.1
Ptychodera flava	HEMICHORDATA	XP_070544514.1
Saccoglossus kowalevskii	HEMICHORDATA	XP_006825382.1
Ornithorhynchus anatinus	MAMMALIA	XP_028921615.1
Vombatus ursinus	MAMMALIA	XP_027709502.1
Gigantopelta aegis	MOLLUSCA	XP_041362553.1
Octopus bimaculoides	MOLLUSCA	XP_052832595.1
Octopus sinensis	MOLLUSCA	XP_029651274.1
Pomacea canaliculata	MOLLUSCA	XP_025083678.1
Saccostrea echinata	MOLLUSCA	XP_061189430.1
Patella vulgata	MOLLUSCA	XP_050394146.2
Liolophura japonica	MOLLUSCA	XP_064615568.1
Haliotis asinina	MOLLUSCA	XP_067670735.1
Haliotis rubra	MOLLUSCA	XP_046566517.1
Haliotis rufescens	MOLLUSCA	XP_046364968.2
Batillaria attramentaria	MOLLUSCA	KAK7507458.1
Biomphalaria pfeifferi	MOLLUSCA	XP_055875099.1
Biomphalaria glabrata	MOLLUSCA	XP_055875099.1
Physella acuta	MOLLUSCA	XP_059177283.1
Aplysia californica	MOLLUSCA	XP_005089273.2
Elysia crispata	MOLLUSCA	KAK3797215.1
Elysia chlorotica	MOLLUSCA	RUS76679.1
Mytilus californianus	MOLLUSCA	XP_052071221.1
Mya arenaria	MOLLUSCA	XP_052769323.1
Dreissena polymorpha	MOLLUSCA	XP_052265729.1
Mercenaria mercenaria	MOLLUSCA	XP_045213624.2
Ruditapes philippinarum	MOLLUSCA	XP_060573923.1
Mizuhopecten yessoensis	MOLLUSCA	XP_021350528.1
Pecten maximus	MOLLUSCA	XP_033747455.1
Argopecten irradians	MOLLUSCA	XP_069124490.1
Saccostrea cuccullata	MOLLUSCA	XP_062584247.1
Ostrea edulis	MOLLUSCA	XP_048774865.2
Magallana gigas	MOLLUSCA	XP_065933433.1
Crassostrea virginica	MOLLUSCA	XP_022326788.1
Lottia gigantea	MOLLUSCA	XP_009065871.1
Pecten maximus	MOLLUSCA	XP_033752690.1
Mizuhopecten yessoensis	MOLLUSCA	XP_021351044.1
Ylistrum balloti	MOLLUSCA	XP_060071810.1
Argopecten irradians	MOLLUSCA	XP_069122782.1
Tegillarca granosa	MOLLUSCA	KAJ8318714.1
Sinanodonta woodiana	MOLLUSCA	KAL3876180.1
Potamilus streckersoni	MOLLUSCA	KAK3610745.1
Homo sapiens	PRIMATE	NP_001337091.1
Alligator mississippiensis	SAURIA	KYO31920.1
Python bivittatus	SAURIA	XP_025022217.1
Mauremys reevesii	SAURIA	XP_039397407.1
Esox lucius	TELEOSTEI	XP_019909162.3
Salmo trutta	TELEOSTEI	XP_029566194.1
Pangasianodon hypophthalmus	TELEOSTEI	XP_026797630.1
Labeo rohita	TELEOSTEI	XP_050976879.1
Danio rerio	TELEOSTEI	XP_009300623.1

### Sheet: Species_Hmmprofil_Tex15_domain1
Species	Taxa	Protein ID used for TEX15 domain 1
Homo sapiens	PRIMATES	XP_011542890.1
Acinonyx jubatus	MAMMALIA	XP_026933121.1
Ailuropoda melanoleuca	MAMMALIA	A0A7N5KKC4
Aotus nancymaae	PRIMATES	A0A2K5C428
Balaenoptera acutorostrata scammoni	MAMMALIA	XP_028020268.1
Balaenoptera musculus	MAMMALIA	XP_036694744.1
Bison bison	MAMMALIA	XP_010837109.1
Bos mutus	MAMMALIA	A0A6B0R5H4
Bos taurus	MAMMALIA	A0AAA9TAA3
Callithrix jacchus	PRIMATES	A0A2R8PA48
Chelonoidis abingdonii	REPTILIA	A0A8C0HH81
Xenopus laevis	AMPHIBIA	A0A974DT50
Xenopus tropicalis	AMPHIBIA	A0A803J2C4
Zalophus californianus	MAMMALIA	A0A6J2DIC9

### Sheet: Species_Hmmprofil_Tex15_domain2
Species	Taxa	Protein ID used for TEX15 domain 2
Homo sapiens	PRIMATES	XP_011542890.1
Acinonyx jubatus	MAMMALIA	XP_026933121.1
Ailuropoda melanoleuca	MAMMALIA	A0A7N5KKC4
Aotus nancymaae	PRIMATES	A0A2K5C428
Balaenoptera acutorostrata scammoni	MAMMALIA	XP_028020268.1
Balaenoptera musculus	MAMMALIA	XP_036694744.1
Bison bison	MAMMALIA	XP_010837109.1
Bos mutus	MAMMALIA	A0A6B0R5H4
Bos taurus	MAMMALIA	A0AAA9TAA3
Callithrix jacchus	PRIMATES	A0A2R8PA48
Chelonoidis abingdonii	REPTILIA	A0A8C0HH81
Xenopus laevis	AMPHIBIA	A0A974DT50
Xenopus tropicalis	AMPHIBIA	A0A803J2C4
Zalophus californianus	MAMMALIA	A0A6J2DIC9

### Sheet: Species_Hmm_profil_HELLS
Species	Taxa	Protein ID used for HELLS
Mus musculus	MAMMALIA	Q60848
Branchiostoma lanceolatum	CEPHALOCHORDATA	CAH1257201.1
Mytilus coruscus	BIVALVIA	CAC5377006.1
Acinonyx jubatus	MAMMALIA	XP_053063678.1
Stylophora pistillata	CNIDARIA	PFX16069.1
Exaiptasia diaphana	CNIDARIA	KXJ25647.1
Xenopus laevis	AMPHIBIA	AAH97562.1
Geodia barretti	PORIFERA	CAI8033100.1
Oncorhynchus mykiss	SALMONIDAE	XP_021465206.2

### Sheet: Species_Hmmprofil_DUF3715_TASOR
Species	Taxa	Protein ID used for DUF3715 TASOR
Capitella teleta	ANNELIDA	ELU08329.1
Paralvinella palmiformis	ANNELIDA	KAK2167831.1
Lineus longissimus	SPIRALIA_OTHER	XP_064633251.1
Owenia fusiformis	ANNELIDA	CAH1785205.1
Lingula anatina	SPIRALIA_OTHER	XP_013408775.1
Lottia gigantea	MOLLUSCA	XP_009059413.1
Patella vulgata	MOLLUSCA	XP_055958220.1
Physella acuta	MOLLUSCA	XP_059157538.1
Biomphalaria glabrata	MOLLUSCA	XP_055882097.1
Elysia crispata	MOLLUSCA	KAK3800652.1
Elysia marginata	MOLLUSCA	GFR61956.1
Candidula unifasciata	MOLLUSCA	CAG5122107.1
Aplysia californica	MOLLUSCA	XP_035826268.1
Pomacea canaliculata	MOLLUSCA	XP_025106633.1
Littorina saxatilis	MOLLUSCA	XP_070191926.1
Haliotis asinina	MOLLUSCA	XP_067683563.1
Haliotis rubra	MOLLUSCA	XP_046560201.1
Haliotis rufescens	MOLLUSCA	XP_046357788.2
Gigantopelta aegis	MOLLUSCA	XP_041350044.1
Argopecten irradians	MOLLUSCA	XP_069100931.1
Pecten maximus	MOLLUSCA	XP_033745603.1
Mizuhopecten yessoensis	MOLLUSCA	XP_021376454.1
Magallana angulata	MOLLUSCA	XP_052680654.1
Ostrea edulis	MOLLUSCA	XP_055999174.1
Saccostrea echinata	MOLLUSCA	XP_061195313.1
Crassostrea virginica	MOLLUSCA	XP_022299749.1
Mytilus trossulus	MOLLUSCA	XP_063405281.1
Liolophura japonica	MOLLUSCA	XP_064607509.1
Styela clava	TUNICATA	XP_039263989.1
Clavelina lepadiformis	TUNICATA	CAK8681141.1
Limulus polyphemus	ARTHROPODA	XP_013784604.1
Saccoglossus kowalevskii	HEMICHORDATA	XP_006818571.1
Branchiostoma belcheri	CEPHALOCHORDATA	XP_019633492.1
Xenopus tropicalis	AMPHIBIA	XP_002940074.1
Geotrypetes seraphini	AMPHIBIA	XP_033781632.1
Homo sapiens	PRIMATE	NP_001106207.1
Dryobates pubescens	AVES	XP_054018224.1
Parus major	AVES	XP_033373462.1
Gallus gallus	AVES	XP_015148875.2
Protopterus annectens	LUNGFISH	XP_043934631.1
Salmo trutta	TELEOSTEI	XP_029550834.1
Salmo trutta	TELEOSTEI	XP_029630269.1
Danio rerio	TELEOSTEI	XP_009294814.2
Danio rerio	TELEOSTEI	XP_001922150.3
Danio rerio	TELEOSTEI	XP_021329290.1
Prochilodus magdalenae	TELEOSTEI	KAI4886410.1
Salmo trutta	TELEOSTEI	XP_029579690.1
Salmo trutta	TELEOSTEI	XP_029576052.1
Acipenser ruthenus	ACTINOPTERIGII	XP_058844889.1
Huso huso	ACTINOPTERIGII	KAK6480529.1
Lepisosteus oculatus	TELEOSTEI	XP_015203487.2
Stegostoma tigrinum	CHONDRICHTHYES	XP_048403417.2
Mobula hypostoma	CHONDRICHTHYES	XP_062924134.1
Callorhinchus milii	CHONDRICHTHYES	XP_042195372.1
Petromyzon marinus	AGNATHA	XP_032827370.1
Lampetra planeri	AGNATHA	CAL5935670.1
Myxine glutinosa	AGNATHA	XP_067968942.1
Acanthaster planci	ECHINODERMS	XP_022096066.1
Actinia tenebrosa	CNIDARIA	XP_031569881.1
Exaiptasia diaphana	CNIDARIA	XP_028513576.1
Nematostella vectensis	CNIDARIA	XP_048589759.1
Montipora foliosa	CNIDARIA	XP_068701718.1
Montipora capricornis	CNIDARIA	XP_068718806.1
Acropora millepora	CNIDARIA	XP_029195174.2
Desmophyllum pertusum	CNIDARIA	KAJ7363265.1
Orbicella faveolata	CNIDARIA	XP_020603190.1
Porites lobata	CNIDARIA	CAH3039060.1
Pocillopora damicornis	CNIDARIA	XP_027050526.1
Pocillopora verrucosa	CNIDARIA	XP_058945790.2
Pocillopora meandrina	CNIDARIA	CAH3125566.1
Stylophora pistillata	CNIDARIA	XP_022787984.1
Xenia sp.	CNIDARIA	Carnegie-2017_XP_046854300.1
Dendronephthya gigantea	CNIDARIA	XP_028401820.1
Hydractinia symbiolongicarpus	CNIDARIA	XP_057312235.1
Clytia hemisphaerica	CNIDARIA	XP_066929467.1
Hydra vulgaris	CNIDARIA	XP_065669765.1
Rhopilema esculentum	CNIDARIA	XP_065058345.1

### Sheet: LEGEND
TABLE S2: Species and protein ID used to build HMM profil for PRDM9 domains, ZCWPW1 and ZCWPW2 domains, FBXO47, TEX15 domains, HELLS domains and TASOR domains
