## Supplementary material for "The eumetazoan origin of PRDM9 function revealed by cnidarian genome analysis": TableS3

### Sheet: TABLE S3 COX1_sequences_ID_used
Species	COX1 sequence
Actinia tenebrosa	41854786
Exaiptasia diaphana	67122627
Stylophora pistillata	6798789
Rhopilema esculentum	33911779
Porites lobata	27909796
Pocillopora damicornis	5580393
Orbicella faveolata	3562132
Desmophyllum pertusum	10221360
Paramuricea clavata	32886071
Dendronephthya gigantea	8656276
Acropora cervicornis	85190798
Acropora digitifera	17674598
Acropora millepora	83993507
Acropora hyacinthus	17674543
Corallium rubrum	17675553
Hydra vulgaris	BAR90927.1
Hydractinia symbiolongicarpus	CUS58575.1
Acropora muricata AGY60794.1	AGY60794.1
Madrepora oculata	AFN40612.1
Nematostella vectensis	OW052000.1
Montipora capricornis	OZ218539.1
Porites evermanni	OQ731678.1
Montipora foliosa	ON970534.1
Pocillopora meandrina	PQ359434.1
Pocillopora acuta	Sc0000023
Xenia sp	NW_025813494.1
Clytia hemisphaerica	SckGQDu_19_GQ120064.1
Pocillopora verrucosa	NW_027078176.1
Aplysina cavernicola	OZ211031.1

### Sheet: LEGEND
TABLE S3: COX1 sequences ID used for each species to build the phylogenetic tree of cnidarians
