## Supplementary material for "The eumetazoan origin of PRDM9 function revealed by cnidarian genome analysis": TableS4

### Sheet: TABLE_S4_sequences_SET
Species	Gene	Sequence accession	Study of sequence origin
Acropora digitifera	Prdm12	XP_067057036.1	Vervoort et al., 2016
Acropora digitifera	Prdm14	XP_029198603.2	Vervoort et al., 2016
Acropora digitifera	Prdm6	XP_029196546.2	Vervoort et al., 2016
Acropora digitifera	Prdm9	NW_015442594.1	this study
Amphimedon queenslandica	Prdm9	XP_019853365.1	Vervoort et al., 2016
Ciona intestinalis	Prdm10	XP_002128357.1	Vervoort et al., 2016
Clytia hemisphaerica	Prdm9	MSTRG.18720	this study
Corallium rubrum	Prdm9	GWHESWX00002822.1	this study
Homo sapiens	Prdm1	NP_001189.2	Vervoort et al., 2016
Homo sapiens	Prdm10	NP_955470.1	Vervoort et al., 2016
Homo sapiens	Prdm11	NP_064614.2	Vervoort et al., 2016
Homo sapiens	Prdm12	NP_067632.2	Vervoort et al., 2016
Homo sapiens	Prdm13	NP_067633.2	Vervoort et al., 2016
Homo sapiens	Prdm14	NP_078780.1	Vervoort et al., 2016
Homo sapiens	Prdm15	NP_071398.3	Vervoort et al., 2016
Homo sapiens	Prdm16	NP_071397.3	Vervoort et al., 2016
Homo sapiens	Prdm17	NP_079017.1	Vervoort et al., 2016
Homo sapiens	Prdm2	NP_056950.2	Vervoort et al., 2016
Homo sapiens	Prdm4	NP_036538.3	Vervoort et al., 2016
Homo sapiens	Prdm5	NP_061169.2	Vervoort et al., 2016
Homo sapiens	Prdm6	NP_001129711.1	Vervoort et al., 2016
Homo sapiens	Prdm7	NP_443722.2	Vervoort et al., 2016
Homo sapiens	Prdm8	NP_064611.3	Vervoort et al., 2016
Homo sapiens	Prdm9	NP_064612.2	Vervoort et al., 2016
Homo sapiens	SETD6	Q8TBK2	NA
Hydra magnipapillata	Prdm9	P_002166507.2	Vervoort et al., 2016
Hydractinia symbiolongicarpus	Prdm9	XP_057300026.1	this study
Lottia gigantea	Prdm9	XP_009045324.1	Vervoort et al., 2016
Nematostella vectensis	Prdm9	EDO38419.1	Vervoort et al., 2016
Nematostella vectensis	Prdm9	XP_032234935.2	this study
Pan troglodytes	Prdm11	ENSPTRP00000048137	Vervoort et al., 2016
Pan troglodytes	Prdm7	ENSPTRP00000014513	Vervoort et al., 2016
Pelodiscus sinensis	Prdm1	ENSPSIP00000002732	Vervoort et al., 2016
Pelodiscus sinensis	Prdm10	ENSPSIP00000004634	Vervoort et al., 2016
Pelodiscus sinensis	Prdm11	ENSPSIP00000014284	Vervoort et al., 2016
Pelodiscus sinensis	Prdm12	ENSPSIP00000007299	Vervoort et al., 2016
Pelodiscus sinensis	Prdm13	ENSPSIP00000002623	Vervoort et al., 2016
Pelodiscus sinensis	Prdm14	ENSPSIP00000020200	Vervoort et al., 2016
Pelodiscus sinensis	Prdm15	ENSPSIP00000007705	Vervoort et al., 2016
Pelodiscus sinensis	Prdm16	ENSPSIP00000004358	Vervoort et al., 2016
Pelodiscus sinensis	Prdm4	ENSPSIP00000013424	Vervoort et al., 2016
Pelodiscus sinensis	Prdm5	ENSPSIP00000015205	Vervoort et al., 2016
Pelodiscus sinensis	Prdm6	ENSPSIP00000015205	Vervoort et al., 2016
Pelodiscus sinensis	Prdm8	XP_075785583.1	Vervoort et al., 2016
Pelodiscus sinensis	Prdm9	ENSPSIP00000002371	Vervoort et al., 2016
Rattus norvegicus	Prdm9	NP_001102373.2	Vervoort et al., 2016
Rhopilema esculentum	Prdm9	XP_065050970.1	this study
Xenia sp	Prdm9	XP_046863286.1	this study
Xenopus tropicalis	Prdm1	NP_001080573.1	Vervoort et al., 2016
Xenopus tropicalis	Prdm10	NP_001135541.1	Vervoort et al., 2016
Xenopus tropicalis	Prdm12	NP_001079854.1	Vervoort et al., 2016
Xenopus tropicalis	Prdm13	XP_002932206.1	Vervoort et al., 2016
Xenopus tropicalis	Prdm14	KAE8598975.1	Vervoort et al., 2016
Xenopus tropicalis	Prdm15	XP_018104420.1	Vervoort et al., 2016
Xenopus tropicalis	Prdm16	XP_031761546.1	Vervoort et al., 2016
Xenopus tropicalis	Prdm2	NP_001123857.1	Vervoort et al., 2016
Xenopus tropicalis	Prdm4	NP_001072257.1	Vervoort et al., 2016
Xenopus tropicalis	Prdm5	KAE8630632.1	Vervoort et al., 2016
Xenopus tropicalis	Prdm6	KAE8635529.1	Vervoort et al., 2016
Xenopus tropicalis	Prdm8	NP_001039151.1	Vervoort et al., 2016

### Sheet: Legend
TABLE S4: Species and sequence accession numbers of Prdm genes and th study of sequence origin used for SET phylogeny. For each species, the gene and its corresponding sequence accession number is indicated.
