## Supplementary material for "The eumetazoan origin of PRDM9 function revealed by cnidarian genome analysis": TableS5

### Sheet: TABLE S5 T&FL-homologues
Species	Structural organization	Protein ID	Nucleotide sequence ID	Start-End positions on nucleotide sequence	Which tyrosines are conserved (Y276, Y341, Y357)?	Proportion of diversity carried by DNA recognition AAs	Start codon	Stop codon	Hmm score KRAB	Hmm score SSXRD	Hmm score SET	Hmm score ZnF	ZnF units number
Acropora cervicornis	SET + ZnF	KAK2550209.1	JARQWQ010000113.1	259855-254537	Y357	0.219	yes	yes	NA	NA	163.7	252.1	4
Acropora cervicornis	SET	KAK2565255.1	JARQWQ010000020.1	2126761-2129-536	Y276, Y341, Y357	NA	yes	yes	NA	NA	163.6	NA	NA
Acropora cervicornis	KRAB + SSXRD + SET + ZnF	KAK2561592.1	JARQWQ010000032.1	1515811-1515061	Y276, Y341, Y357	1	yes	yes	26.9	49	239	748.4	12
Acropora digitifera	SET + ZnF	XP_015765446.1	NW_015441283.1	7958-11897	Y357	0.216	yes	yes	NA	NA	164.1	NA	4
Acropora digitifera	SET	XP_015760145.1	NW_015441185.1	698260-697798	Y276, Y341, Y357	NA	yes	yes	NA	NA	167.2	NA	NA
Acropora digitifera	KRAB + SSXRD + SET + ZnF	NA	NW_015442594.1	2056-9024	Y276, Y341, Y357	1	yes	yes	NA	NA	NA	NA	10
Acropora digitifera	KRAB + SSXRD + SET + ZnF	NA	NW_015441455.1	148826-141308	Y276, Y341, Y357	0.75	yes	yes	NA	NA	NA	NA	3
Acropora digitifera	KRAB + SSXRD + SET + ZnF	NA	NW_015441455.1	178407-173094	Y276, Y341, Y357	1	yes	no	NA	NA	NA	NA	12
Acropora hyacinthus	KRAB truncated + SSXRD + SET + ZnF	NA	OZ197750.1	8027774-8023566	Y276, Y341, Y357	0.57	yes	yes	NA	NA	NA	NA	12
Acropora hyacinthus	KRAB truncated + SSXRD + SET + ZnF	NA	OZ197750.1	7973376-7978090	Y276, Y341, Y357	0.65	yes	yes	NA	NA	NA	NA	18
Acropora hyacinthus	KRAB + SSXRD + SET + ZnF	NA	OZ197748.1	32928044-32933830	Y276, Y341, Y357	0.895	yes	yes	NA	NA	NA	NA	14
Acropora millepora	SET	XP_029189110.2	NC_058067.1	34655137-34654914	Y276, Y341, Y357	NA	yes	yes	NA	NA	193.5	NA	NA
Acropora millepora	KRAB + SSXRD + SET + ZnF	NA	NC_058076.1	11594106-11590433	Y276, Y341, Y357	1	no	yes	NA	NA	NA	NA	10
Acropora muricata	KRAB truncated + SSXRD + SET + ZnF	XP_067051253.1	NC_090043.1	19459741-19463864	Y276, Y341, Y357	0.634	yes	yes	22.8	42.3	218.9	1087.4	19
Acropora muricata	SET	XP_067036808.1	NC_090039.1	4579856-4579269	Y276, Y341, Y357	NA	yes	yes	NA	NA	193.5	NA	NA
Acropora muricata	SET	XP_067038500.1	NC_090039.1	3369980-3369243	Y276, Y341, Y357	NA	yes	yes	NA	NA	193.5	NA	NA
Acropora muricata	SET + ZnF	XP_067049483.1	NC_090043.1	9368122-9363785	Y357	0.219	no	yes	NA	NA	162.1	252.8	4
Acropora muricata	SET + ZnF	XP_067020206.1	NC_090046.1	25845122-25843226	Y276, Y341, Y357	0.601	yes	yes	NA	NA	239.9	571.8	9
Acropora muricata	KRAB + SSXRD + SET + ZnF	XP_067020205.1	NC_090046.1	25909697-25904382	Y276, Y341, Y357	0.75	yes	yes	63.7	48.3	241.8	449.3	7
Actinia tenebrosa	SET + ZnF	XP_031562436.1	NW_022261206.1	77155-83010	Y341, Y357	NA	yes	yes	NA	NA	173.8	381.1	2
Actinia tenebrosa	KRAB truncated + SSXRD + SET + ZnF	NA	NW_022261912	9817-4920	Y276, Y341, Y357	0.615	yes	yes	NA	NA	NA	NA	4
Actinia tenebrosa	KRAB + SSXRD + SET + ZnF	XP_031563369.1	NW_022261306.1	109185-114149	Y276, Y341, Y357	0.409	yes	yes	NA	50.3	231.7	208.7	4
Clytia hemisphaerica	SET	MSTRG.13721	SckGQDu_178	2183416-2177855	Y276, Y341, Y357	NA	yes	yes	NA	NA	181.7	NA	NA
Clytia hemisphaerica	KRAB + SSXRD + SET + ZnF	MSTRG.18720_XLOC_038551	SckGQDu_198	6779266-6789165	Y276, Y341, Y357	0.37	yes	yes	53.5	46.6	232.2	524.9	9
Clytia hemisphaerica	KRAB + SSXRD + SET + ZnF	MSTRG.18768_XLOC_033110	SckGQDu_198	7423230-7404525	Y276, Y341, Y357	0.53	yes	yes	52.4	44.6	231.7	372.2	6
Clytia hemisphaerica	KRAB + SSXRD + SET + ZnF	MSTRG.18831	SckGQDu_198	8367538-8374070	Y276, Y341, Y357	0.444	yes	yes	NA	47.7	230.7	352.3	5
Clytia hemisphaerica	KRAB + SSXRD + SET + ZnF	MSTRG.18980	SckGQDu_198	10406099-10417937	Y276, Y341, Y357	0.466	yes	yes	50.4	43.6	229.7	500.8	10
Corallium rubrum	KRAB + SSXRD + SET + ZnF	NA	GWHESWX00002781.1	714021-720739	Y276, Y341, Y357	0.343	yes	yes	NA	NA	NA	NA	7
Corallium rubrum	KRAB + SSXRD + SET + ZnF	NA	GWHESWX00002822.1	28746-18458	Y276, Y341, Y357	0.345	no	yes	NA	NA	NA	NA	10
Dendronephthya gigantea	SET + ZnF	XP_028396649.1	NW_021163026.1	451547-449151	Y276, Y341, Y357	0.437	no	yes	NA	NA	196.9	421.4	8
Dendronephthya gigantea	KRAB + SSXRD + SET + ZnF	XP_028394808.1	NW_021163022.1	690340-692849	Y276, Y341, Y357	1	yes	yes	808	49.2	224	318.5	5
Desmophyllum pertusum	SET	DPER_00000649	contig_10	3170235-3167164	Y276, Y341, Y357	NA	no	yes	NA	NA	203.6	NA	NA
Desmophyllum pertusum	SET + ZnF	DPER_00025528	contig_87	1168471-1170612	Y341, Y357	0.229	yes	yes	NA	NA	130.9	258	3
Desmophyllum pertusum	KRAB + SSXRD + SET + ZnF	DPER_00005421	contig_140	23228-16585	Y276, Y341, Y357	0.591	yes	yes	29.8	46.2	243.9	585.3	9
Desmophyllum pertusum	KRAB + SSXRD + SET + ZnF	DPER_00006205	contig_15	2314853-2309187	Y276, Y341, Y357	0.556	yes	yes	33.1	50.3	242.3	484.9	7
Desmophyllum pertusum	KRAB + SSXRD + SET + ZnF	DPER_00018723	contig_48	2888538-2894888	Y276, Y341, Y357	0.518	yes	yes	59.5	47.6	193.9	447.4	7
Desmophyllum pertusum	KRAB + SSXRD + SET + ZnF	NA	contig_216	299290-293690	Y276, Y341, Y357	0.568	yes	yes	NA	NA	NA	NA	13
Exaiptasia diaphana	KRAB + SSXRD + SET	KAN1713872.1	JBWBEE010000334.1	115976-121530	Y276, Y341, Y357	NA	yes	yes	NA	37.6	229.5	NA	NA
Exaiptasia diaphana	SSXRD + SET + ZnF	KXJ15483.1	NW_018385304.1	300202-298962	Y276, Y341, Y357	0.203	yes	yes	NA	41.6	215.4	NA	3
Hydra vulgaris	SET + ZnF	XP_065671152.1	NC_088932.1	34132415-34126070	Y276, Y341, Y357	0.233	yes	yes	NA	NA	183.6	3331.8	8
Hydra vulgaris	SET + ZnF	XP_065673965.1	NC_088933.1	11482486-11518338	Y276, Y341, Y357	0.202	no	yes	NA	NA	171.4	521.2	11
Hydra vulgaris	KRAB + SSXRD + SET + ZnF	XP_065659935.1	NC_088927.1	6409-71846	Y276, Y341, Y357	0.558	yes	yes	53	45.3	234.6	419	9
Hydractinia symbiolongicarpus	KRAB + SSXRD + SET + ZnF	XP_057300026.1	NC_079876.1	2291-9883	Y276, Y341, Y357	0.5	yes	yes	54.4	55.4	230.1	504.5	8
Madrepora oculata	SET + ZnF	MOCU_00000077	contig_1	5862255-5865634	Y341, Y357	0.22	no	yes	NA	NA	NA	242.1	5.25
Madrepora oculata	SET	MOCU_00009714	contig_210	709775-708511	Y341	NA	no	yes	NA	NA	150.6	NA	NA
Madrepora oculata	SET	MOCU_00021839	contig_53	1271325-1270699	Y276, Y341, Y357	NA	no	yes	NA	NA	203.9	NA	NA
Madrepora oculata	KRAB + SSXRD + SET + ZnF	MOCU_00001718	contig_110	445564-438641	Y276, Y341, Y357	0.467	yes	yes	75.6	40.8	235.4	540	8
Madrepora oculata	KRAB + SSXRD + SET + ZnF	MOCU_00002158	contig_114	423473-427196	Y276, Y341, Y357	0.5	yes	yes	70.4	52.7	230.9	351.4	10
Montipora capricornis	SET	XP_068743870.1	NC_090885.1	7657014-7655834	Y276, Y341, Y357	NA	yes	yes	NA	NA	200.6	NA	NA
Montipora capricornis	KRAB + SSXRD + SET + ZnF	XP_068751651.1	NC_090887.1	7637134-7647372	Y341, Y357	0.759	yes	yes	72.9	50.3	227.1	512.1	7
Montipora foliosa	SET	XP_068689901.1	NW_027179685.1	19039-20242	Y276, Y341, Y357	NA	yes	yes	NA	NA	200.7	NA	NA
Montipora foliosa	SET	XP_068711466.1	NC_090874.1	64431126-64432313	Y276, Y341, Y357	NA	yes	yes	NA	NA	200.6	NA	NA
Montipora foliosa	KRAB + SSXRD + SET + ZnF	NA	NC_090882.1	7590458-7604564	Y276, Y341, Y357	0.864	yes	yes	NA	NA	NA	NA	9
Nematostella vectensis	SET + ZnF	XP_048581282.1	NC_064036.1	13272328-14104519	Y341	0.24	yes	yes	NA	NA	165.3	373.4	6
Nematostella vectensis	KRAB + SSXRD + SET + ZnF	XP_048586840.1	NC_064041.1	16215596-16219019	Y276, Y341, Y357	0.362	yes	yes	58.5	42.5	245.1	NA	9
Nematostella vectensis	KRAB + SSXRD + SET + ZnF	XP_032234935.2	NC_064044.1	3316253-3320147	Y276, Y341, Y357	0.532	yes	yes	58.5	43.7	246.5	544.2	8
Orbicella faveolata	SET	XP_020615438.1	MZGG01001396.1	497998-498900	Y276, Y341, Y357	NA	yes	yes	NA	NA	202.9	NA	NA
Orbicella faveolata	SET + ZnF	XP_020625631.1	MZGG01000196.1	327349-331350	Y276, Y341	0.221	yes	yes	NA	NA	170.1	531.2	7
Orbicella faveolata	SET truncated + ZnF	XP_020613768.1	MZGG01000012.1	756176-754247	Y341, Y357	NA	yes	yes	NA	NA	91.5	217.3	5
Orbicella faveolata	SET	XP_020625649.1	MZGG01000196.1	323036-324701	Y276, Y341	NA	yes	yes	NA	NA	176	NA	NA
Orbicella faveolata	KRAB + SSXRD + SET + ZnF	XP_020615740.1	MZGG01001412.1	167237-186725	Y276, Y341, Y357	0.5	yes	yes	74.1	48.2	239.9	496.5	9
Paramuricea clavata	SET truncated + ZnF	CAB3996188.1	CACRXK020002818.1	12065-10662	Y341, Y357	0.304	yes	yes	NA	NA	116.1	NA	5
Paramuricea clavata	SET truncated + ZnF	CAB4013746.1	CACRXK020008004.1	11254-13110	Y341, Y357	0.296	yes	yes	NA	NA	121.2	53.1	3
Paramuricea clavata	SET truncated + ZnF	CAB4031750.1	CACRXK020017871.1	389-4576	Y341, Y357	0.362	yes	yes	NA	NA	122.1	65.5	6
Paramuricea clavata	SET truncated	CAB4002689.1	CACRXK020004422.1	18914-18675	Y341, Y357	NA	yes	yes	NA	NA	124.1	NA	NA
Paramuricea clavata	SET truncated	CAB3992913.1	CACRXK020002149.1	20005-19742	Y276, Y341, Y357	NA	yes	yes	NA	NA	125.1	NA	NA
Paramuricea clavata	SET truncated	CAB4015366.1	CACRXK020008684.1	10605-10865	Y341, Y357	NA	yes	yes	NA	NA	109	NA	NA
Paramuricea clavata	SET truncated	CAB3992914.1	CACRXK020002149.1	41497-41270	Y276, Y341, Y357	NA	no	yes	NA	NA	75.3	NA	NA
Paramuricea clavata	KRAB + SSXRD + SET + ZnF	CAB4028688.1	CACRXK020015650.1	1807-8508	Y276, Y341, Y357	0.57	yes	yes	56.6	53.8	228	NA	9
Paramuricea clavata	KRAB + SSXRD + SET + ZnF	CAB4020400.1	CACRXK020010934.1	8500-942	Y276, Y341, Y357	0.693	yes	yes	22.1	49.5	224.8	705.9	17
Pocillopora acuta	SET + ZnF	NA	xfSc0000004	1580592-1586090	Y341, Y357	0.232	no	yes	NA	NA	NA	NA	7
Pocillopora acuta	SET	NA	Sc0000000	12623383-12626208	Y276, Y341, Y357	NA	no	yes	NA	NA	NA	NA	NA
Pocillopora acuta	KRAB + SSXRD + SET + ZnF	NA	xfSc0000002	5299476-5305456	Y276, Y341, Y357	0.627	yes	yes	NA	NA	NA	NA	8
Pocillopora damicornis	SET	XP_027039777.1	RCHS01002151.1	69165-68360	Y276, Y341, Y357	NA	no	yes	NA	NA	203.5	NA	NA
Pocillopora damicornis	SET + ZnF	XP_027044315.1	RCHS01002783.1	42940-37086	Y341, Y357	0.232	yes	yes	NA	NA	177.9	263.5	9
Pocillopora damicornis	KRAB + SSXRD + SET + ZnF	XP_027048485.1	RCHS01003399.1	92845-86660	Y276, Y341, Y357	0.667	yes	yes	71.5	46.5	239.4	306.5	5
Pocillopora meandrina	SET	CAH3103774.1	CALNXJ010000009.1	2318868-2315807	Y276, Y341, Y357	NA	yes	yes	NA	NA	203.9	NA	NA
Pocillopora meandrina	SET + ZnF	CAH3036231.1	CALNXJ010000003.1	6849006-6854687	Y341, Y357	0.232	yes	yes	NA	NA	176.3	263.7	6
Pocillopora meandrina	KRAB + SSXRD + SET + ZnF	CAH3133825.1	CALNXJ010000028.1	445353-451645	Y276, Y341, Y357	0.455	yes	yes	70.7	48.8	238.9	610.2	9
Pocillopora verrucosa	SET	XP_058944459.2	NC_089312.1	33331753-33334206	Y276, Y341, Y357	NA	yes	yes	NA	NA	203.7	NA	NA
Pocillopora verrucosa	SET + ZnF	XP_058967278.1	NC_089320.1	10339054-10333498	Y341, Y357	0.232	yes	yes	NA	NA	177.9	268.9	7
Pocillopora verrucosa	KRAB + SSXRD + SET + ZnF	XP_058948969.2	NC_089324.1	4112356-4105746	Y276, Y341, Y357	0.528	yes	yes	72.1	49.6	237.3	671.8	10
Porites evermanni	SET	CAH3014036.1	CALNXI010000005.1	660991-661824	Y276, Y341, Y357	NA	yes	yes	NA	NA	201.4	NA	NA
Porites evermanni	KRAB + SSXRD + SET + ZnF	CAH3155689.1	CALNXI010001104.1	98030-104149	Y276, Y341, Y357	0.531	yes	yes	72.7	44.5	241.6	510.8	8
Porites evermanni	KRAB + SSXRD + SET + ZnF	CAH3195515.1	CALNXI010004304.1	21615-12078	Y276, Y341, Y357	0.668	yes	yes	72.6	50.4	239.2	1109.4	17
Porites evermanni	KRAB + SSXRD + SET + ZnF	CAH3196558.1	CALNXI010004848.1	19786-13251	Y276, Y341, Y357	0.556	yes	yes	74.5	46.9	239.7	259.2	4
Porites lobata	SET	CAH3142060.1	CALNXK010000068.1	543468-544348	Y276, Y341, Y357	NA	yes	yes	NA	NA	201.9	NA	NA
Porites lobata	KRAB + SSXRD + SET + ZnF	CAH3119409.1	CALNXK010000033.1	2579160-2585265	Y276, Y341, Y357	0.481	yes	yes	23.5	42.8	235.5	674.1	10
Porites lobata	KRAB + SSXRD + SET + ZnF	CAH3119258.1	CALNXK010000033.1	1814570-1809407	Y276, Y341, Y357	0.571	yes	yes	72.5	51.4	239.9	385.4	6
Rhopilema esculentum	SET	XP_065056003.1	NW_027019322.1	796723-795904	Y276, Y341, Y357	NA	yes	yes	NA	NA	210.1	NA	NA
Rhopilema esculentum	KRAB + SSXRD + SET + ZnF	XP_065050969.1	NW_027019301.1	6091587-6100491	Y276, Y341, Y357	0.464	yes	yes	51	50.7	226.3	693.6	12
Stylophora pistillata	SET	XP_022784076.1	NW_019217846.1	234663-232579	Y276, Y341, Y357	NA	yes	yes	NA	NA	204.7	NA	NA
Stylophora pistillata	SET + ZnF	XP_022803860.1	NW_019218273.1	187201-1913390	Y276, Y341, Y357	0.23	yes	yes	NA	NA	176.9	267.2	7
Stylophora pistillata	SET + ZnF	XP_022785312.1	NW_019217859.1	267554-271326	Y276, Y341, Y357	0.292	yes	yes	NA	NA	128.4	422.7	5
Stylophora pistillata	KRAB + SSXRD + SET + ZnF	XP_022785311.1	NW_019217859.1	262427-269653	Y276, Y341, Y357	0.292	yes	yes	71.8	47.1	239.3	153.8	3
Xenia sp.	KRAB + SSXRD + SET + ZnF	NA	NW_025813481.1	4661783-4664527	Y276, Y341, Y357	0.745	yes	yes	NA	NA	NA	NA	9
Xenia sp.	KRAB + SSXRD + SET + ZnF	XP_046863286.1	NW_025813526.1	6693615-6691289	Y276, Y341, Y357	0.562	yes	yes	NA	49.8	223.2	12.8	4
Xenia sp.	KRAB + SSXRD + SET + ZnF	NA	NW_025813494.1	77499-79893	Y276, Y341, Y357	0.5	yes	yes	NA	NA	NA	NA	5
Xenia sp.	SSXRD + SET + ZnF	XP_046864765.1	NW_025813548.1	199761-201917	Y276, Y341, Y357	0.37	yes	yes	NA	NA	167.5	1015.3	20
Xenia sp.	KRAB truncated + SSXRD + SET + ZnF	XP_046844614.1	NW_025813481.1	4655695-4658612	Y276, Y341, Y357	0.638	no	yes	NA	NA	196.1	487.4	8
Xenia sp.	SSXRD + SET + ZnF	XP_046848004.1	NW_025813483.1	6217377-6208068	Y276, Y341, Y357	0.333	yes	yes	NA	NA	188.7	1221.1	9
Xenia sp.	SSXRD + SET	XP_046848000.1	NW_025813483.1	6162875-6162029	Y276, Y341, Y357	NA	no	yes	NA	NA	188.1	NA	NA
Xenia sp.	SET + ZnF	XP_046847998.1	NW_025813483.1	6143722-6141770	Y276, Y341, Y357	0.337	yes	yes	NA	NA	185.9	NA	13
Xenia sp.	SET + ZnF	XP_046848006.1	NW_025813483.1	6250766-6249813	Y276, Y341, Y357	0.272	yes	yes	NA	NA	153.4	12.8	2
Xenia sp.	SSXRD + SET + ZnF	XP_046863523.1	NW_025813526.1	20464914-20463502	Y341, Y357	0.25	no	yes	NA	20	138.8	108.5	3
Xenia sp.	KRAB truncated + SSXRD + SET + ZnF	XP_046863279.1	NW_025813526.1	6512537-6510373	Y276, Y341, Y357	0.784	yes	yes	NA	NA	193.8	280.4	8
Xenia sp.	SSXRD + SET + ZnF	XP_046848002.1	NW_025813483.1	6190844-6188850	Y276, Y341, Y357	0.347	yes	yes	NA	NA	188	468.7	9
Xenia sp.	SSXRD + SET + ZnF	XP_046861825.1	NW_025813494.1	334927-333260	Y276, Y341, Y357	0.33	no	yes	NA	17	192.6	347.4	9
Xenia sp.	SET	XP_046848005.1	NW_025813483.1	6233480-6232935	Y276, Y341, Y357	NA	yes	yes	NA	NA	192.6	NA	NA

### Sheet: LEGEND
TABLE S5: Structural features and sequence information of PRDM9 homologs in selected cnidarian species. For each species, the structural organization of the protein, protein ID, nucleotide sequence ID, start–end positions on the nucleotide sequence, conserved tyrosines (Y276, Y341, Y357), proportion of diversity carried by DNA recognition amino acids, presence of start and stop codons and Hmmbit …
