## Supplementary material for "The eumetazoan origin of PRDM9 function revealed by cnidarian genome analysis": TableS6

### Sheet: TABLE_S6
Genome version	Location of the gene relative to Prdm9	Gene name	Gene ID	Protein ID	Scaffold	Position on the scaffold
GCA_056151815.1	Upstream gene	dnaJ homolog subfamily B member 5	WHE91_010913	KAN1713870.1	JBWBEE010000334.1	111780-114362
GCA_056151815.1	Downstream gene	lysine-specific histone demethylase 1A	WHE91_010916	KAN1713873.1	JBWBEE010000334.1	122956-137584
GCF_001417965.1	Upstream gene	dnaJ homolog subfamily B member 4	LOC110237312	KXJ15479.1	NW_018385304.1	301324-304656
GCF_001417965.1	Downstream gene	lysine-specific histone demethylase 1A	LOC110237306	KXJ15468.1	NW_018385304.1	272603-296374

### Sheet: legend
TABLE S6 : Description of the genomic environment upstream and downstream of Prdm9 in the two genome versions of Exaiptasia diaphana.
