## Supplementary material for "The eumetazoan origin of PRDM9 function revealed by cnidarian genome analysis": TableS7

### Sheet: TABLE S7 co-evolving proteins
Species	ZCWPW1			ZCWPW2			DUF3715 TEX15			FBXO47			HELLS
	Protein ID	Nucleotide sequence ID	Start-End positions on nucleotide sequence	Protein ID	Nucleotide sequence ID	Start-End positions on nucleotide sequence	Protein ID	Nucleotide sequence ID	Start-End positions on nucleotide sequence	Protein ID	Nucleotide sequence ID	Start-End positions on nucleotide sequence	Protein ID	Nucleotide sequence ID	Start-End positions on nucleotide sequence
Acropora cervicornis	KAK2557425.1	JARQWQ010000050.1	1149123-1151069	KAK2564831.1	JARQWQ010000021.1	2213684-2214292	KAK2548279.1	JARQWQ010000151.1	293449-293841	KAK2565394.1	JARQWQ010000019.1	999726-1005618	KAK2547632.1	JARQWQ010000174.1	34095-56655
Acropora digitifera	XP_015756186.1	NW_015441132.1	620567-620689	XP_015756570.1	NW_015441136.1	815869-816477	NA	NA	NA	XP_015753032.1	NW_015441098.1	1080729-1085111	XP_015771839.1	NW_015441444.1	311907-323484
Acropora hyacinthus	NA	OZ197754.1	9450062-10942727	NA	OZ197752.1	767601-768377	NA	OZ197750.1	29781072-29785105	NA	OZ197756.1	1979690-19799794	NA	OZ197751.1	10717637-10724105
Acropora millepora	XP_029187243.2	NC_058071.1	8165435-8168271	XP_029190488.2	NC_058070.1	30971729-30972498	XP_044181197.1	NC_058074.1	6681938-6681750	XP_044184920.1	NC_058077.1	4378950-4385480	XP_029209402.2	NW_025323111.1	24472-74880
Acropora muricata	XP_067051192.1	NC_090043.1	8325153-8327269	XP_067023352.1	NC_090047.1	14648379-14649147	XP_067048320.1	NC_090042.1	8795025-8795261	XP_067045636.1	NC_090041.1	19238602-19243783	XP_067046718.1	NC_090042.1	23552205-23601874
Actinia tenebrosa	NA	NA	NA	XP_031570801.1	NW_022261666.1	17694-17978	XP_031563218.1	NW_022261302.1	123391-123507	XP_031572953.1	NW_022261801.1	65373-71314	XP_031567428.1	NW_022261493.1	77800-92744
Clytia hemisphaerica	XLOC_012394	SckGQDu_148	19046658-19047966	XLOC_044144	SckGQDu_197	26797108-26797374	NA	NA	NA	XLOC_036956	SckGQDu_123	22548190-22550977	XLOC_012172	SckGQDu_90	2419676-2433403
Corallium rubrum	NA	GWHESWX00002897.1	242000-244441	NA	GWHESWX00001242.1	35331-38092	NA	GWHESWX00002847.1	205525-206589	NA	GWHESWX00002634.1	435292-485023	NA	GWHESWX00001328.1	97441-103404
Dendronephthya gigantea	XP_028398290.1	NW_021163031.1	135302-135795	XP_028396981.1	NW_021163010.1	6013333-6014072	NA	NA	NA	XP_028396924.1	NW_021163028.1	328534-332045	XP_028407200.1	NW_021163067.1	741703-756643
Desmophyllum pertusum	DPER_00025572	contig_87	141450-144864	DPER_00007046	contig_16	2697262-2698195	DPER_00016352	contig_38	823777-827198	DPER_00008680	contig_184	455765-458906	DPER_00021806	contig_65	1039087-1099140
Exaiptasia diaphana	XP_028515004.1	NW_018385673.1	521515-522520	NA	NA	NA	XP_020912781.1	NW_018388047.1	203115-203354	XP_020899943.1	NW_018385508.1	226348-233814	XP_028516352.1	NW_018386655.1	769358-783635
Hydra vulgaris	XP_065655740.1	NC_088925.1	24355270-24355371	XP_065665332.1	NC_088930.1	56118801-56150717	NA	NA	NA	XP_065646693.1	NC_088921.1	31985300-32001989	XP_065672954.1	NC_088932.1	54429798-54482145
Hydractinia symbiolongicarpus	XP_057304281.1	NC_079878.1	14281671-14281772	XP_057293092.1	NC_079886.1	22732762-22733604	NA	NA	NA	XP_057290171.1	NC_079884.1	9793610-9797016	XP_057299929.1	NC_079876.1	27145408-27164878
Madrepora oculata	MOCU_00006523	contig_168	91949-93571	MOCU_00014484	contig_30	1338645-1340331	MOCU_00023678	contig_605	181661-184519	MOCU_00003937	contig_135	965529-968826	MOCU_00024877	contig_69	1569998-1585480
Montipora capricornis	XP_068743550.1	NC_090883.1	37712544-37715368	XP_068743555.1	NC_090883.1	37712544-37715368	XP_068736887.1	NC_090896.1	8792900-8793136	XP_068717004.1	NC_090890.1	23555283-23561800	XP_068754452.1	NC_090888.1	35022645-35095752
Montipora foliosa	XP_068697172.1	NC_090871.1	29357450-29360440	XP_068671494.1	NC_090876.1	3126754-3129612	XP_068705773.1	NC_090873.1	8523761-8523997	XP_068674626.1	NC_090877.1	34461119-34468663	XP_068699428.1	NC_090871.1	36680076-36754540
Nematostella vectensis	XP_032238026.2	NC_064036.1	5796484-5798631	XP_048580117.1	NC_064035.1	2875424-2878901	XP_048590005.1	NC_064044.1	9486156-9486305	XP_001627407.2	NC_064039.1	14184696-14190483	XP_032219376.2	NC_064047.1	1946338-1965052
Orbicella faveolata	XP_020604680.1	MZGG01000865.1	121960-129980	XP_020604684.1	MZGG01000865.1	121960-122830	XP_020625461.1	MZGG01001932.1	245959-246195	XP_020625213.1	MZGG01001908.1	294209-300187	XP_020616692.1	MZGG01001448.1	117365-159043
Paramuricea clavata	CAB3979179.1	CACRXK020000174.1	27510-28834	CAB3996831.1	CACRXK020002956.1	22001-27469	NA	NA	NA	CAB3991878.1	CACRXK020001934.1	19785-29489	CAB3988558.1	CACRXK020001342.1	38767-53307
Pocillopora acuta	NA	xfSc0000004	2260798-2262313	NA	xfSc0000006	765194-766372	NA	NA	NA	NA	xfSc0000001	2972327-2974574	NA	xfSc0000001	77264-7733464
Pocillopora damicornis	XP_027044276.1	RCHS01002783.1	668763-668879	XP_027035522.1	RCHS01001510.1	21829-22998	XP_027035583.1	RCHS01000151.1	62550-62786	XP_027047798.1	RCHS01003253.1	445848-450317	XP_027037959.1	RCHS01001889.1	9125-22805
Pocillopora meandrina	CAH3036112.1	CALNXJ010000003.1	6202391-6203894	CAH3123685.1	CALNXJ010000020.1	381111-382292	CAH3141302.1	CALNXJ010000035.1	1092877-1095620	CAH3039988.1	CALNXJ010000005.1	5114164-5122905	CAH3042314.1	CALNXJ010000006.1	6766819-6784860
Pocillopora verrucosa	XP_066028338.1	NC_089320.1	10998269-10999579	XP_058950824.2	NC_089321.1	19561470-19562642	XP_058953060.2	NC_089316.1	10475170-1075415	XP_066027542.1	NC_089319.1	10178380-10183243	XP_058966446.2	NC_089314.1	29417492-29431705
Porites evermanni	CAH3196378.1	CALNXI010004739.1	13533-16940	CAH3175007.1	CALNXI010001688.1	82284-85003	CAH3015706.1	CALNXI010000027.1	634681-634917	CAH3177531.1	CALNXI010001812.1	60709-72391	CAH3196837.1	CALNXI010005022.1	1210-9952
Porites lobata	CAH3182172.1	CALNXK010000315.1	264536-267852	CAH3165581.1	CALNXK010000133.1	1057135-1057428	CAH3180877.1	CALNXK010000286.1	115058-115294	CAH3174286.1	CALNXK010000189.1	707395-719406	CAH3177666.1	CALNXK010000228.1	428979-444834
Rhopilema esculentum	XP_065060700.1	NW_027019541.1	2830824-2833395	XP_065071974.1	NW_027019299.1	3592844-3609835	NA	NA	NA	XP_065070774.1	NW_027020228.1	1832942-1848612	XP_065055044.1	NW_027019317.1	9292522-9312061
Stylophora pistillata	XP_022789796.1	NW_019217807.1	62111-62919	XP_022789287.1	NW_019217909.1	12116-13271	XP_022806059.1	NW_019218399.1	98059-98169	XP_022781707.1	NW_019217825.1	888506-893720	XP_022805518.1	NW_019218362.1	2099-20214
Xenia sp	XP_046839942.1	NW_025813447.1	679721-680311	XP_046846964.1	NW_025813482.1	1291808-1293302	NA	NA	NA	XP_046864321.1	NW_025813526.1	1562776-1568202	XP_046842317.1	NW_025813402.1	9534096-9548177

### Sheet: LEGEND
TABLE S7: Protein IDs, nucleotide sequence IDs, and start–end positions on nucleotide sequences for ZCWPW1, ZCWPW2, TEX15 (DUF3715), FBXO47, and HELLS. “NA” denotes data not available or not found.
